# Genome-wide sweeps create fundamental ecological units in the human gut microbiome

**DOI:** 10.1101/2024.05.25.595854

**Authors:** Xiaoqian Annie Yu, Cameron R. Strachan, Craig W. Herbold, Michaela Lang, Christoph Gasche, Athanasios Makristathis, Nicola Segata, Shaul Pollak, Adrian Tett, Martin F. Polz

## Abstract

The human gut microbiome is shaped by diverse selective forces originating from the host and associated environmental factors, and in turn profoundly influences health and disease. While the association of microbial lineages with various conditions has been shown at different levels of phylogenetic differentiation, it remains poorly understood to what extent unifying adaptive mechanisms sort microbial lineages into ecologically differentiated populations. Here we show that a pervasive mechanism differentiating bacteria in the microbiome are genome-wide selective sweeps, leading to population structure akin to global epidemics across geographically and ethnically diverse human populations. Such sweeps arise when an adaptation allows a clone to outcompete others within its niche followed by re-diversification, and manifest as clusters of closely related genomes on long branches in phylogenetic trees. This structure is revealed by excluding recombination events that mask the clonal descent of the genomes, and we find that genome-wide sweeps originate under a wide regime of recombination rates in at least 66 taxa from 25 bacterial families. Estimated ages of divergence suggest sweep clusters can spread globally within decades, and this process has occurred repeatedly throughout human history. We show, as an example, that the ecological differentiation of sweep clusters forms populations highly associated with age and colorectal cancer. Our analysis elucidates an evolutionary mechanism for the observation of stably inherited strains with differential associations and provides a theoretical foundation for analyzing adaptation among co-occurring microbial populations.
