## Supplementary Table 1 for "Genome-wide sweeps create fundamental ecological units in the human gut microbiome"

### Sheet: TableS1_taxa_classification
Table S1 Classification of all SGBs with more than 5 genomes
taxa	type
Agathobaculum butyriciproducens SGB14993	commensals
Alistipes shahii SGB2295	commensals
Alistipes onderdonkii SGB2303	commensals
Anaerobutyricum hallii SGB4532	commensals
Anaerostipes hadrus SGB4540	commensals
Bacillus cereus SGB7697	commensals
Bacillus cereus SGB7703	commensals
bacterium OL 1 SGB14389	commensals
Bacteroides eggerthii SGB1829	commensals
Bacteroides stercoris SGB1830	commensals
Bacteroides uniformis SGB1836	commensals
Bacteroides cellulosilyticus SGB1844	commensals
Bacteroides intestinalis SGB1846	commensals
Bacteroides fragilis SGB1853	commensals
Bacteroides fragilis SGB1855	commensals
Bacteroides salyersiae SGB1857	commensals
Bacteroides nordii SGB1858	commensals
Bacteroides faecis SGB1860	commensals
Bacteroides thetaiotaomicron SGB1861	commensals
Bacteroides xylanisolvens SGB1867	commensals
Bacteroides ovatus SGB1871	commensals
Bacteroides caccae SGB1877	commensals
Bifidobacterium dentium SGB17234	commensals
Bifidobacterium catenulatum SGB17241	commensals
Blautia obeum SGB4811	commensals
Blautia obeum SGB4814	commensals
Blautia faecis SGB4820	commensals
Blautia massiliensis SGB4826	commensals
Blautia sp MSK 20 85 SGB4828	commensals
Blautia luti SGB4829	commensals
Blautia wexlerae SGB4837	commensals
Butyricicoccus sp AM29 23AC SGB14991	commensals
Butyricimonas faecalis SGB1782	commensals
Butyricimonas virosa SGB1784	commensals
Campylobacter concisus SGB19351	commensals
Clostridiales bacterium VE202 09 SGB4530	commensals
Clostridium fessum SGB4705	commensals
Clostridium sp AF20 17LB SGB4714	commensals
Clostridium sp AF12 19 SGB4715	commensals
Clostridium sp AM22 11AC SGB4749	commensals
Clostridium sp AF34 10BH SGB4914	commensals
Clostridium sp AF15 49 SGB5111	commensals
Clostridium butyricum SGB6170	commensals
Clostridium paraputrificum SGB6187	commensals
Clostridium perfringens SGB6191	commensals
Clostridium baratii SGB6194	commensals
Clostridium botulinum SGB6220	commensals
Collinsella sp AF18 33LB SGB14425	commensals
Collinsella aerofaciens SGB14546	commensals
Coprococcus comes SGB4577	commensals
Coprococcus catus SGB4670	commensals
Coprococcus eutactus SGB5117	commensals
Coprococcus eutactus SGB5121	commensals
Cutibacterium acnes SGB16955	commensals
Dorea sp AF36 15AT SGB4552	commensals
Dorea formicigenerans SGB4575	commensals
Dorea longicatena SGB4581	commensals
Dorea longicatena SGB4582	commensals
Eggerthella lenta SGB14809	commensals
Eisenbergiella massiliensis SGB4987	commensals
Eisenbergiella tayi SGB4988	commensals
Enterobacter hormaechei SGB10130	commensals
Enterobacter kobei SGB10133	commensals
Enterocloster bolteae SGB4758	commensals
Enterocloster clostridioformis SGB4760	commensals
Enterocloster citroniae SGB4761	commensals
Enterocloster aldensis SGB4762	commensals
Enterococcus avium SGB7931	commensals
Enterococcus gallinarum SGB7951	commensals
Enterococcus casseliflavus SGB7952	commensals
Enterococcus faecalis SGB7962	commensals
Enterococcus faecium SGB7967	commensals
Clostridium innocuum SGB4037	commensals
Erysipelatoclostridium ramosum SGB6744	commensals
Eubacteriaceae bacterium SGB5043	commensals
Eubacterium sp NSJ 61 SGB4040	commensals
Eubacterium ventriosum SGB5045	commensals
Faecalibacillus faecis SGB6750	commensals
Faecalibacillus intestinalis SGB6754	commensals
Faecalibacterium prausnitzii SGB15316	commensals
Faecalibacterium prausnitzii SGB15318	commensals
Faecalibacterium prausnitzii SGB15332	commensals
Faecalibacterium prausnitzii SGB15342	commensals
Faecalicatena fissicatena SGB4871	commensals
Faecalimonas umbilicata SGB4583	commensals
Firmicutes bacterium AF16 15 SGB4993	commensals
Flavonifractor plautii SGB15132	commensals
Fusicatenibacter saccharivorans SGB4874	commensals
Fusobacterium nucleatum SGB6007	commensals
Fusobacterium varium SGB6038	commensals
Hungatella hathewayi SGB4742	commensals
Klebsiella michiganensis SGB10119	commensals
Clostridium scindens SGB4630	commensals
Clostridium symbiosum SGB4699	commensals
Lachnospira eligens SGB5082	commensals
Lachnospiraceae bacterium SGB4767	commensals
Lachnospiraceae bacterium SGB47951	commensals
Lachnospiraceae bacterium SGB4834	commensals
Eubacterium rectale SGB4933	commensals
Lacrimispora amygdalina SGB4716	commensals
Lacrimispora celerecrescens SGB4868	commensals
Ligilactobacillus ruminis SGB7061	commensals
Lactobacillus mucosae SGB7088	commensals
Longicatena caecimuris SGB4041	commensals
Ruminococcus torques SGB4563	commensals
Ruminococcus gnavus SGB4584	commensals
Ruminococcus torques SGB4608	commensals
Megamonas funiformis SGB6962	commensals
Morganella morganii SGB10028	commensals
Odoribacter splanchnicus SGB1790	commensals
Parabacteroides distasonis SGB1934	commensals
Parabacteroides goldsteinii SGB1941	commensals
Parabacteroides massiliensis SGB1945	commensals
Parabacteroides johnsonii SGB1948	commensals
Parabacteroides merdae SGB1949	commensals
Phocaeicola massiliensis SGB1812	commensals
Phocaeicola vulgatus SGB1814	commensals
Phocaeicola plebeius SGB1899	commensals
Phocaeicola plebeius SGB1903	commensals
Prevotella hominis SGB1617	commensals
Prevotella copri SGB1626	commensals
Prevotella copri SGB1644	commensals
Proteus mirabilis SGB9992	commensals
Roseburia sp AF02 12 SGB4938	commensals
Roseburia inulinivorans SGB4940	commensals
Roseburia intestinalis SGB4951	commensals
Clostridium leptum SGB14853	commensals
Ruminococcus bicirculans SGB4262	commensals
Ruminococcus bromii SGB4285	commensals
Ruthenibacterium lactatiformans SGB15271	commensals
Sellimonas intestinalis SGB4617	commensals
Streptococcus salivarius SGB8007	commensals
Streptococcus gallolyticus SGB8018	commensals
Streptococcus equinus SGB8022	commensals
Streptococcus anginosus SGB8028	commensals
Streptococcus sp I P16 SGB8057	commensals
Streptococcus parasanguinis SGB8071	commensals
Sutterella wadsworthensis SGB9283	commensals
Turicibacter sanguinis SGB6846	commensals
Tyzzerella nexilis SGB4588	commensals
Veillonella parvula SGB6939	commensals
Acinetobacter baumannii SGB10343	pathogen
Acinetobacter nosocomialis SGB10344	pathogen
Acinetobacter pittii SGB10346	pathogen
Acinetobacter radioresistens SGB10375	pathogen
Campylobacter coli SGB19443	pathogen
Campylobacter jejuni SGB19444	pathogen
Clostridioides difficile SGB6136	pathogen
Cronobacter sakazakii SGB10090	pathogen
Escherichia coli SGB10068s	pathogen
Klebsiella variicola SGB10114	pathogen
Klebsiella pneumoniae SGB10115	pathogen
Listeria monocytogenes SGB7535	pathogen
Pseudomonas aeruginosa SGB12320	pathogen
Salmonella enterica SGB10073	pathogen
Staphylococcus aureus SGB7852	pathogen
Vibrio cholerae SGB9862	pathogen
Vibrio parahaemolyticus SGB9894	pathogen
Yersinia enterocolitica SGB10220	pathogen
Bifidobacterium pseudocatenulatum SGB17237	probiotics
Bifidobacterium adolescentis SGB17244	probiotics
Bifidobacterium breve SGB17247	probiotics
Bifidobacterium longum SGB17248	probiotics
Bifidobacterium bifidum SGB17256	probiotics
Bifidobacterium animalis SGB17278	probiotics
Lacticaseibacillus paracasei SGB7142	probiotics
Lacticaseibacillus rhamnosus SGB7144	probiotics
Lactiplantibacillus plantarum SGB7202	probiotics
Lactobacillus gasseri SGB7038	probiotics
Lactobacillus acidophilus SGB7044	probiotics
Lactococcus petauri SGB7980	probiotics
Lactococcus lactis SGB7985	probiotics
Levilactobacillus brevis SGB7196	probiotics
Ligilactobacillus salivarius SGB7082	probiotics
Limosilactobacillus fermentum SGB7106	probiotics
Weissella cibaria SGB7114	probiotics
