## Supplementary Table 2 for "Genome-wide sweeps create fundamental ecological units in the human gut microbiome"

### Sheet: TableS2_sweep_summary_values
Table S2 Summary of GWSS characteristics
Category	Family	Genus	Species	SGB	Sweep	Sweep size	max_dist	mean_dist	max_SNP	mean_SNP	Tajima's D	Pval.beta	number of genes with dN/dS>2
commensals	f__Enterobacteriaceae	g__Enterobacter	s__Enterobacter_hormaechei	SGB10130	SGB10130_cfsweep_5	8	0.00388024	0.00350744	12672.5	11453.8	-0.129592	0.949716	4
commensals	f__Bacteria_unclassified	g__Bacteria_unclassified	s__bacterium_OL_1	SGB14389	SGB14389_sweep_1	3	0.000506778	0.000338139	1067.63	712.493	NA	NA	0
commensals	f__Eggerthellaceae	g__Eggerthella	s__Eggerthella_lenta	SGB14809	SGB14809_cfsweep_2	3	0.000474622	0.000337917	1271.08	905.175	NA	NA	0
commensals	f__Ruminococcaceae	g__Ruminococcaceae_unclassified	s__Clostridium_leptum	SGB14853	SGB14853_sweep_1	3	1.51e-06	1.01e-06	4.032	2.68882	NA	NA	2
commensals	f__Ruminococcaceae	g__Agathobaculum	s__Agathobaculum_butyriciproducens	SGB14993	SGB14993_cfsweep_3	4	0.00014915	0.000125488	245.095	206.178	-0.634926	0.998524	0
commensals	f__Odoribacteraceae	g__Butyricimonas	s__Butyricimonas_virosa	SGB1784	SGB1784_sweep_1	3	0.000346581	0.000299909	1568.7	1357.84	NA	NA	92
commensals	f__Bacteroidales_unclassified	g__Phocaeicola	s__Phocaeicola_massiliensis	SGB1812	SGB1812_sweep_1	7	0.000348483	0.000141963	1283.26	524.31	-0.662716	0.606664	77
commensals	f__Bacteroidales_unclassified	g__Phocaeicola	s__Phocaeicola_vulgatus	SGB1814	SGB1814_cfsweep_1	416	0.0021155	0.00135452	5072.23	3182.86	-1.88573	0.0282315	0
commensals	f__Bacteroidales_unclassified	g__Phocaeicola	s__Phocaeicola_vulgatus	SGB1814	SGB1814_sweep_10	10	0.000120964	6.58e-05	505.722	275.176	-1.52335	0.114279	1
commensals	f__Bacteroidales_unclassified	g__Phocaeicola	s__Phocaeicola_vulgatus	SGB1814	SGB1814_sweep_13	4	1.27e-05	8.11e-06	58.6689	37.7081	-0.665916	0.980317	0
commensals	f__Bacteroidales_unclassified	g__Phocaeicola	s__Phocaeicola_vulgatus	SGB1814	SGB1814_sweep_15	4	0.000165903	0.000107932	772.504	511.086	-0.269787	0.861917	25
commensals	f__Bacteroidaceae	g__Bacteroides	s__Bacteroides_eggerthii	SGB1829	SGB1829_sweep_3	18	0.000210785	6.14e-05	558.113	161.957	-2.05783	0.0157356	0
commensals	f__Bacteroidaceae	g__Bacteroides	s__Bacteroides_stercoris	SGB1830	SGB1830_sweep_3	28	0.000411779	0.00014016	379.467	127.717	-2.19476	0.00872999	0
commensals	f__Bacteroidaceae	g__Bacteroides	s__Bacteroides_uniformis	SGB1836	SGB1836_cfsweep_7	3	0.000463103	0.000344223	1930.35	1435.06	NA	NA	458
commensals	f__Bacteroidaceae	g__Bacteroides	s__Bacteroides_uniformis	SGB1836	SGB1836_sweep_1	6	0.000109708	6.21e-05	470.597	265.354	-0.686994	0.620895	12
commensals	f__Bacteroidaceae	g__Bacteroides	s__Bacteroides_uniformis	SGB1836	SGB1836_sweep_2	7	5.47e-05	3.94e-05	216.894	155.965	-1.34056	0.182248	0
commensals	f__Bacteroidaceae	g__Bacteroides	s__Bacteroides_uniformis	SGB1836	SGB1836_sweep_9	4	4.91e-05	3.06e-05	195.272	121.873	-0.26185	0.859646	1
commensals	f__Bacteroidaceae	g__Bacteroides	s__Bacteroides_cellulosilyticus	SGB1844	SGB1844_sweep_3	5	0.000438445	0.000229732	2919.68	1514.66	-0.309535	0.924266	292
commensals	f__Bacteroidaceae	g__Bacteroides	s__Bacteroides_cellulosilyticus	SGB1844	SGB1844_sweep_4	8	0.000104617	4.57e-05	675.982	295.524	-1.7597	0.0259292	274
commensals	f__Bacteroidaceae	g__Bacteroides	s__Bacteroides_cellulosilyticus	SGB1844	SGB1844_sweep_6	25	0.000890651	0.000392535	3292.4	1461.6	-2.09507	0.0147089	0
commensals	f__Bacteroidaceae	g__Bacteroides	s__Bacteroides_intestinalis	SGB1846	SGB1846_cfsweep_3	5	0.00484111	0.00190412	21681.7	8459.63	-0.527701	0.794204	527
commensals	f__Bacteroidaceae	g__Bacteroides	s__Bacteroides_intestinalis	SGB1846	SGB1846_cfsweep_5	3	0.000548511	0.000400271	3411.73	2485.96	NA	NA	472
commensals	f__Bacteroidaceae	g__Bacteroides	s__Bacteroides_intestinalis	SGB1846	SGB1846_sweep_1	15	0.00181567	0.000605141	8971.64	2971.59	-1.82908	0.0429777	0
commensals	f__Bacteroidaceae	g__Bacteroides	s__Bacteroides_fragilis	SGB1853	SGB1853_sweep_1	7	8.35e-05	4.2e-05	420.222	208.922	-1.24472	0.236954	2
commensals	f__Bacteroidaceae	g__Bacteroides	s__Bacteroides_fragilis	SGB1853	SGB1853_sweep_2	3	0.000699609	0.000468208	3198.04	2140.4	NA	NA	192
commensals	f__Bacteroidaceae	g__Bacteroides	s__Bacteroides_fragilis	SGB1855	SGB1855_sweep_1	7	0.000127402	5.67e-05	557.391	250.986	-1.15359	0.291298	3
commensals	f__Bacteroidaceae	g__Bacteroides	s__Bacteroides_fragilis	SGB1855	SGB1855_sweep_15	8	0.000158337	7.85e-05	683.181	290.235	-1.71281	0.0382207	0
commensals	f__Bacteroidaceae	g__Bacteroides	s__Bacteroides_fragilis	SGB1855	SGB1855_sweep_18	7	9.54e-05	5.58e-05	449.773	244.923	-1.54535	0.0773438	0
commensals	f__Bacteroidaceae	g__Bacteroides	s__Bacteroides_fragilis	SGB1855	SGB1855_sweep_20	14	0.000201881	0.000129451	864.936	530.373	-2.05281	0.0127896	1
commensals	f__Bacteroidaceae	g__Bacteroides	s__Bacteroides_fragilis	SGB1855	SGB1855_sweep_25	3	0.000230032	0.000161036	974.403	684.355	NA	NA	0
commensals	f__Bacteroidaceae	g__Bacteroides	s__Bacteroides_fragilis	SGB1855	SGB1855_sweep_8	4	5.22e-05	3.77e-05	190.153	140.725	-0.689605	0.964891	0
commensals	f__Bacteroidaceae	g__Bacteroides	s__Bacteroides_salyersiae	SGB1857	SGB1857_sweep_1	7	0.000322903	0.000135174	1698.28	707.035	-0.821392	0.502006	64
commensals	f__Bacteroidaceae	g__Bacteroides	s__Bacteroides_salyersiae	SGB1857	SGB1857_sweep_3	32	0.000262145	9.71e-05	1188.79	484.699	-1.48716	0.127022	61
commensals	f__Bacteroidaceae	g__Bacteroides	s__Bacteroides_faecis	SGB1860	SGB1860_sweep_1	35	0.00201817	0.000477658	10830.2	2541.4	-1.68785	0.0730301	22
commensals	f__Bacteroidaceae	g__Bacteroides	s__Bacteroides_faecis	SGB1860	SGB1860_sweep_2	18	0.000102499	4.81e-05	542.325	253.694	-2.19766	0.00644965	0
commensals	f__Bacteroidaceae	g__Bacteroides	s__Bacteroides_xylanisolvens	SGB1867	SGB1867_cfsweep_6	3	3.59e-05	2.45e-05	194.279	132.691	NA	NA	0
commensals	f__Bacteroidaceae	g__Bacteroides	s__Bacteroides_ovatus	SGB1871	SGB1871_cfsweep_10	4	3.09e-05	2.05e-05	184.66	122.982	-0.651424	0.989079	0
commensals	f__Bacteroidaceae	g__Bacteroides	s__Bacteroides_ovatus	SGB1871	SGB1871_cfsweep_12	3	6.19e-05	4.25e-05	380.461	261.015	NA	NA	1
commensals	f__Bacteroidaceae	g__Bacteroides	s__Bacteroides_ovatus	SGB1871	SGB1871_sweep_7	3	0.000863228	0.000618117	5018.51	3616.34	NA	NA	114
commensals	f__Bacteroidaceae	g__Bacteroides	s__Bacteroides_ovatus	SGB1871	SGB1871_sweep_8	3	7.77e-05	5.69e-05	473.247	345.623	NA	NA	62
commensals	f__Bacteroidaceae	g__Bacteroides	s__Bacteroides_caccae	SGB1877	SGB1877_sweep_3	34	0.000426626	0.000131759	1958.01	568.32	-2.17912	0.00989583	0
commensals	f__Bacteroidaceae	g__Bacteroides	s__Bacteroides_caccae	SGB1877	SGB1877_sweep_5	15	0.000643756	0.000287803	2937.24	1309.84	-0.750091	0.498818	18
commensals	f__Tannerellaceae	g__Parabacteroides	s__Parabacteroides_distasonis	SGB1934	SGB1934_cfsweep_11	12	9.89e-05	4.1e-05	364.71	149.44	-1.98902	0.0152993	0
commensals	f__Tannerellaceae	g__Parabacteroides	s__Parabacteroides_distasonis	SGB1934	SGB1934_cfsweep_3	56	0.0003879	8.53e-05	1288.43	278.366	-2.5261	0.000830322	0
commensals	f__Tannerellaceae	g__Parabacteroides	s__Parabacteroides_distasonis	SGB1934	SGB1934_sweep_1	4	0.00040884	0.000238881	1793.22	1047.05	-1.22248	0	59
commensals	f__Tannerellaceae	g__Parabacteroides	s__Parabacteroides_distasonis	SGB1934	SGB1934_sweep_2	12	7.33e-05	3.54e-05	322.389	152.959	-1.70097	0.0656647	0
commensals	f__Tannerellaceae	g__Parabacteroides	s__Parabacteroides_merdae	SGB1949	SGB1949_sweep_5	96	0.000897669	0.00025884	1212.37	343.786	-2.44678	0.00153546	0
commensals	f__Tannerellaceae	g__Parabacteroides	s__Parabacteroides_merdae	SGB1949	SGB1949_sweep_9	5	0.000418845	0.00024004	1724.26	989.596	-1.29342	0	2
commensals	f__Rikenellaceae	g__Alistipes	s__Alistipes_shahii	SGB2295	SGB2295_cfsweep_1	276	0.00626465	0.00418551	12483.7	8179	-1.73903	0.0521767	1
commensals	f__Erysipelotrichaceae	g__Erysipelatoclostridium	s__Clostridium_innocuum	SGB4037	SGB4037_sweep_2	3	0.000197049	0.000145752	677.532	502.657	NA	NA	1
commensals	f__Erysipelotrichaceae	g__Longicatena	s__Longicatena_caecimuris	SGB4041	SGB4041_sweep_2	22	0.000348321	8.28e-05	876.367	221.041	-2.14868	0.0104532	0
commensals	f__Clostridiales_unclassified	g__Clostridiales_unclassified	s__Clostridiales_bacterium_VE202_09	SGB4530	SGB4530_sweep_2	3	4.61e-05	3.51e-05	144.713	110.166	NA	NA	1
commensals	f__Lachnospiraceae	g__Dorea	s__Dorea_formicigenerans	SGB4575	SGB4575_cfsweep_1	5	8.59e-05	6.73e-05	133.025	104.258	-1.04536	0.399192	0
commensals	f__Lachnospiraceae	g__Coprococcus	s__Coprococcus_comes	SGB4577	SGB4577_sweep_2	3	7.66e-06	7.66e-06	17.2029	17.2029	NA	NA	0
commensals	f__Lachnospiraceae	g__Lachnoclostridium	s__Clostridium_scindens	SGB4630	SGB4630_sweep_2	4	5.72e-05	4.73e-05	153.589	126.831	-0.634874	0.998553	1
commensals	f__Clostridiaceae	g__Hungatella	s__Hungatella_hathewayi	SGB4742	SGB4742_cfsweep_1	5	2.22e-05	1.38e-05	121.632	75.5881	-0.786926	0.618591	0
commensals	f__Clostridiaceae	g__Hungatella	s__Hungatella_hathewayi	SGB4742	SGB4742_cfsweep_3	6	3.11e-05	2.39e-05	163.613	125.47	-1.0045	0.403113	2
commensals	f__Clostridiaceae	g__Clostridium	s__Clostridium_sp_AM22_11AC	SGB4749	SGB4749_sweep_1	3	0.000385959	0.000385959	1321.22	1321.22	NA	NA	13
commensals	f__Lachnospiraceae	g__Enterocloster	s__Enterocloster_clostridioformis	SGB4760	SGB4760_sweep_1	13	0.00277401	0.000929007	10744.4	3522.96	-1.21171	0.243289	3
commensals	f__Lachnospiraceae	g__Enterocloster	s__Enterocloster_clostridioformis	SGB4760	SGB4760_sweep_2	15	0.00153291	0.00082869	7184.17	3798.94	-1.17789	0.257014	328
commensals	f__Lachnospiraceae	g__Blautia	s__Blautia_obeum	SGB4811	SGB4811_sweep_1	3	0.000546494	0.000445452	1541.59	1256.85	NA	NA	0
commensals	f__Lachnospiraceae	g__Blautia	s__Blautia_massiliensis	SGB4826	SGB4826_cfsweep_9	3	0.000389687	0.000327633	617.063	518.912	NA	NA	0
commensals	f__Lachnospiraceae	g__Lachnospiraceae_unclassified	s__Lachnospiraceae_bacterium	SGB4834	SGB4834_sweep_1	3	0.000443212	0.000358097	1419.82	1147.55	NA	NA	0
commensals	f__Lachnospiraceae	g__Lacrimispora	s__Lacrimispora_celerecrescens	SGB4868	SGB4868_cfsweep_4	3	0.00107624	0.000902066	2490.71	2087.05	NA	NA	0
commensals	f__Lachnospiraceae	g__Eisenbergiella	s__Eisenbergiella_tayi	SGB4988	SGB4988_cfsweep_2	4	0.000209349	0.000119602	1470.16	839.292	-1.21103	0	11
commensals	f__Fusobacteriaceae	g__Fusobacterium	s__Fusobacterium_nucleatum	SGB6007	SGB6007_cfsweep_1	3	0.00015955	0.00010604	265.745	176.562	NA	NA	0
commensals	f__Clostridiaceae	g__Clostridium	s__Clostridium_paraputrificum	SGB6187	SGB6187_cfsweep_1	12	0.00325832	0.00178372	8608.66	4738.35	-1.01821	0.345171	1
commensals	f__Clostridiaceae	g__Clostridium	s__Clostridium_botulinum	SGB6220	SGB6220_cfsweep_1	3	0.000424498	0.000310462	1146.23	838.155	NA	NA	3
commensals	f__Erysipelotrichaceae	g__Erysipelatoclostridium	s__Erysipelatoclostridium_ramosum	SGB6744	SGB6744_sweep_1	5	0.000170788	8.19e-05	594.904	283.599	-0.587272	0.756281	13
commensals	f__Lactobacillaceae	g__Limosilactobacillus	s__Lactobacillus_mucosae	SGB7088	SGB7088_cfsweep_1	3	0.00169546	0.000914636	3496.76	1883.58	NA	NA	82
commensals	f__Bacillaceae	g__Bacillus	s__Bacillus_cereus	SGB7697	SGB7697_cfsweep_1	3	0.0026615	0.00178857	11234.1	7549.5	NA	NA	1
commensals	f__Enterococcaceae	g__Enterococcus	s__Enterococcus_avium	SGB7931	SGB7931_sweep_1	3	4.94e-06	4.12e-06	22.1002	18.42	NA	NA	3
commensals	f__Enterococcaceae	g__Enterococcus	s__Enterococcus_faecalis	SGB7962	SGB7962_cfsweep_8	6	0.000100082	4.88e-05	270.828	131.534	-1.23738	0.23738	0
commensals	f__Enterococcaceae	g__Enterococcus	s__Enterococcus_faecalis	SGB7962	SGB7962_sweep_2	6	1.1e-05	6.39e-06	34.1859	19.8365	-1.10872	0.32958	1
commensals	f__Enterococcaceae	g__Enterococcus	s__Enterococcus_faecalis	SGB7962	SGB7962_sweep_4	6	0.000354341	0.000190908	951.722	509.298	-1.15696	0.295191	73
commensals	f__Enterococcaceae	g__Enterococcus	s__Enterococcus_faecium	SGB7967	SGB7967_cfsweep_3	41	0.00508956	0.00183137	5509.77	1959.5	-1.68223	0.0736532	0
commensals	f__Enterococcaceae	g__Enterococcus	s__Enterococcus_faecium	SGB7967	SGB7967_sweep_1	11	7.27e-06	4.09e-06	14.1601	7.96309	-1.60484	0.0898598	0
pathogens	f__Enterobacteriaceae	g__Escherichia	s__Escherichia_coli	SGB10068s	SGB10068s_cfsweep_26	3	8.07e-05	7.5e-05	359.07	333.447	NA	NA	1
pathogens	f__Enterobacteriaceae	g__Escherichia	s__Escherichia_coli	SGB10068s	SGB10068s_sweep_1	8	0.00106027	0.000458977	4393.72	1887.13	-0.719623	0.552357	0
pathogens	f__Enterobacteriaceae	g__Escherichia	s__Escherichia_coli	SGB10068s	SGB10068s_sweep_12	5	0.000204199	0.000141915	811.523	564.145	-0.603565	0.745692	1
pathogens	f__Enterobacteriaceae	g__Escherichia	s__Escherichia_coli	SGB10068s	SGB10068s_sweep_2	18	0.000448421	0.000165269	1871.77	701.175	-2.13481	0.00994804	4
pathogens	f__Enterobacteriaceae	g__Escherichia	s__Escherichia_coli	SGB10068s	SGB10068s_sweep_3	25	0.000760911	0.000190044	2735.33	677.465	-2.49235	0.000658561	0
pathogens	f__Enterobacteriaceae	g__Escherichia	s__Escherichia_coli	SGB10068s	SGB10068s_sweep_4	4	0.000122823	7.45e-05	569.358	341.792	-0.410041	0.905632	52
pathogens	f__Enterobacteriaceae	g__Escherichia	s__Escherichia_coli	SGB10068s	SGB10068s_sweep_5	10	4.13e-05	2.33e-05	154.368	86.5757	-1.39252	0.165073	0
pathogens	f__Enterobacteriaceae	g__Escherichia	s__Escherichia_coli	SGB10068s	SGB10068s_sweep_6	4	0.000352899	0.000246897	1386.38	968.562	-0.524403	0.948582	2
pathogens	f__Enterobacteriaceae	g__Escherichia	s__Escherichia_coli	SGB10068s	SGB10068s_sweep_8	3	0.000440958	0.000399376	2174.99	1969.79	NA	NA	1
pathogens	f__Enterobacteriaceae	g__Salmonella	s__Salmonella_enterica	SGB10073	SGB10073_cfsweep_15	4	6.61e-05	4.92e-05	282.592	209.85	0.147009	0.758638	1
pathogens	f__Enterobacteriaceae	g__Salmonella	s__Salmonella_enterica	SGB10073	SGB10073_cfsweep_2	10	2.23e-05	1.05e-05	93.0036	43.931	-1.71575	0.055698	0
pathogens	f__Enterobacteriaceae	g__Salmonella	s__Salmonella_enterica	SGB10073	SGB10073_cfsweep_4	13	0.000207698	9.34e-05	876.515	394.571	-0.990766	0.358095	0
pathogens	f__Enterobacteriaceae	g__Salmonella	s__Salmonella_enterica	SGB10073	SGB10073_cfsweep_9	3	0.00025241	0.000234269	1093.15	1013.98	NA	NA	2
pathogens	f__Enterobacteriaceae	g__Salmonella	s__Salmonella_enterica	SGB10073	SGB10073_sweep_1	3	0.000331554	0.000228015	1478.15	1016.74	NA	NA	117
pathogens	f__Enterobacteriaceae	g__Salmonella	s__Salmonella_enterica	SGB10073	SGB10073_sweep_10	3	1.36e-05	1.03e-05	60.3811	45.9067	NA	NA	0
pathogens	f__Enterobacteriaceae	g__Salmonella	s__Salmonella_enterica	SGB10073	SGB10073_sweep_13	5	2.84e-05	1.74e-05	136.743	83.5169	-1.00353	0.439793	0
pathogens	f__Enterobacteriaceae	g__Salmonella	s__Salmonella_enterica	SGB10073	SGB10073_sweep_19	22	4.63e-05	2.15e-05	187.718	86.9906	-2.41599	0.00123914	2
pathogens	f__Enterobacteriaceae	g__Salmonella	s__Salmonella_enterica	SGB10073	SGB10073_sweep_22	18	0.000116252	5e-05	463.853	199.328	-1.71233	0.0679224	0
pathogens	f__Enterobacteriaceae	g__Cronobacter	s__Cronobacter_sakazakii	SGB10090	SGB10090_cfsweep_1	4	0.00018719	0.000138574	728.335	538.429	-0.13045	0.824296	0
pathogens	f__Moraxellaceae	g__Acinetobacter	s__Acinetobacter_baumannii	SGB10343	SGB10343_cfsweep_5	3	0.000149113	0.000134024	519.729	467.083	NA	NA	1
pathogens	f__Moraxellaceae	g__Acinetobacter	s__Acinetobacter_baumannii	SGB10343	SGB10343_cfsweep_7	5	0.000150011	0.000103081	498.751	342.799	-0.19345	0.989009	1
pathogens	f__Campylobacteraceae	g__Campylobacter	s__Campylobacter_coli	SGB19443	SGB19443_sweep_1	3	0.000610136	0.000461922	963.555	729.196	NA	NA	1
pathogens	f__Campylobacteraceae	g__Campylobacter	s__Campylobacter_jejuni	SGB19444	SGB19444_sweep_5	4	1.56e-05	9.76e-06	25.1108	15.7312	-0.865662	0.670478	0
pathogens	f__Peptostreptococcaceae	g__Clostridioides	s__Clostridioides_difficile	SGB6136	SGB6136_sweep_2	3	0.00115715	0.000773463	4308.61	2880.3	NA	NA	3
pathogens	f__Peptostreptococcaceae	g__Clostridioides	s__Clostridioides_difficile	SGB6136	SGB6136_sweep_5	9	2.96e-05	1.64e-05	93.9678	52.0092	-1.65205	0.0672561	0
pathogens	f__Peptostreptococcaceae	g__Clostridioides	s__Clostridioides_difficile	SGB6136	SGB6136_sweep_6	4	2.2e-05	1.49e-05	86.6954	58.5885	-0.575561	0.971193	1
pathogens	f__Peptostreptococcaceae	g__Clostridioides	s__Clostridioides_difficile	SGB6136	SGB6136_sweep_7	5	0.000133588	8.82e-05	494.521	326.292	0.0733351	0.870748	1
pathogens	f__Listeriaceae	g__Listeria	s__Listeria_monocytogenes	SGB7535	SGB7535_sweep_1	3	7.18e-05	6.85e-05	206.443	196.759	NA	NA	0
pathogens	f__Staphylococcaceae	g__Staphylococcus	s__Staphylococcus_aureus	SGB7852	SGB7852_cfsweep_2	3	0.000144199	0.000105497	333.908	244.237	NA	NA	0
pathogens	f__Vibrionaceae	g__Vibrio	s__Vibrio_cholerae	SGB9862	SGB9862_cfsweep_4	4	2.95e-06	1.25e-06	11.2402	4.76574	-0.285403	0.866439	0
pathogens	f__Vibrionaceae	g__Vibrio	s__Vibrio_cholerae	SGB9862	SGB9862_cfsweep_7	3	3.45e-05	3.24e-05	91.3714	85.7292	NA	NA	0
pathogens	f__Vibrionaceae	g__Vibrio	s__Vibrio_cholerae	SGB9862	SGB9862_cfsweep_8	13	5.99e-06	1.53e-06	21.1259	5.40683	-1.71994	0.0628099	0
pathogens	f__Vibrionaceae	g__Vibrio	s__Vibrio_cholerae	SGB9862	SGB9862_sweep_14	9	1.08e-05	3.57e-06	42.1903	13.9726	-1.42178	0.151499	0
pathogens	f__Vibrionaceae	g__Vibrio	s__Vibrio_parahaemolyticus	SGB9894	SGB9894_cfsweep_1	3	6.42e-05	4.32e-05	270.39	181.933	NA	NA	0
probiotics	f__Bifidobacteriaceae	g__Bifidobacterium	s__Bifidobacterium_adolescentis	SGB17244	SGB17244_sweep_1	7	8.45e-06	2.69e-06	17.0955	5.44677	-1.34803	0.178108	0
probiotics	f__Bifidobacteriaceae	g__Bifidobacterium	s__Bifidobacterium_breve	SGB17247	SGB17247_sweep_1	4	2.58e-05	1.77e-05	58.2028	39.9883	-0.853485	0.737526	2
probiotics	f__Bifidobacteriaceae	g__Bifidobacterium	s__Bifidobacterium_bifidum	SGB17256	SGB17256_sweep_1	14	6.42e-05	1.31e-05	137.373	27.8632	-1.98647	0.0192959	45
probiotics	f__Lactobacillaceae	g__Lactobacillus	s__Lactobacillus_gasseri	SGB7038	SGB7038_sweep_2	5	0.0002101	0.000169972	394.531	319.158	-0.121502	0.972105	0
probiotics	f__Lactobacillaceae	g__Lactobacillus	s__Lactobacillus_gasseri	SGB7038	SGB7038_sweep_3	3	0.000258193	0.00022248	461.074	397.233	NA	NA	0
probiotics	f__Lactobacillaceae	g__Ligilactobacillus	s__Ligilactobacillus_salivarius	SGB7082	SGB7082_sweep_1	12	0.00140481	0.000830599	2444.11	1457.95	-1.07602	0.313621	163
probiotics	f__Lactobacillaceae	g__Lacticaseibacillus	s__Lacticaseibacillus_paracasei	SGB7142	SGB7142_sweep_1	11	0.00165212	0.000819852	4605.74	2268.01	0.0104803	0.964434	192
probiotics	f__Lactobacillaceae	g__Lacticaseibacillus	s__Lacticaseibacillus_paracasei	SGB7142	SGB7142_sweep_5	4	3.88e-06	2.99e-06	8.04167	6.19776	-0.537075	0.95394	0
probiotics	f__Lactobacillaceae	g__Lacticaseibacillus	s__Lacticaseibacillus_rhamnosus	SGB7144	SGB7144_cfsweep_1	21	0.000316988	0.000165733	590.871	307.788	-1.60491	0.0944953	1
probiotics	f__Lactobacillaceae	g__Lacticaseibacillus	s__Lacticaseibacillus_rhamnosus	SGB7144	SGB7144_cfsweep_2	5	5.96e-06	3.92e-06	16.3232	10.7254	-0.721505	0.665803	0
probiotics	f__Lactobacillaceae	g__Lacticaseibacillus	s__Lacticaseibacillus_rhamnosus	SGB7144	SGB7144_cfsweep_4	3	0.00164836	0.00121494	4479.81	3296.07	NA	NA	159
probiotics	f__Lactobacillaceae	g__Lactiplantibacillus	s__Lactiplantibacillus_plantarum	SGB7202	SGB7202_sweep_2	3	5.72e-06	4.04e-06	18.4678	13.0538	NA	NA	0
probiotics	f__Streptococcaceae	g__Lactococcus	s__Lactococcus_petauri	SGB7980	SGB7980_sweep_2	3	7.39e-05	6.86e-05	137.468	127.751	NA	NA	0
