## Supplementary Table 4 for "Genome-wide sweeps create fundamental ecological units in the human gut microbiome"

### Sheet: Sheet1
Table S4 - SGBs reassigned due to discrepency between ANI and metaphlan assignments
ANI-based SGB	reassigned SGB
SGB14488	SGB14546 group
SGB10112	SGB10115
SGB10113	SGB10115
SGB1815	SGB1814
SGB7968	SGB7967
SGB1845	SGB1846
SGB31114	SGB10068
SGB70626	SGB7082
SGB64253	SGB8028
