## Supplementary Table 7 for "Genome-wide sweeps create fundamental ecological units in the human gut microbiome"

### Sheet: TableS7_isolate_recombination_r
Table S7 Recombination rates for all SGBs with satisfatory fits
taxa	slope	type
Anaerostipes hadrus SGB4540	0.000798963	Commensal without sweep
Bacteroides nordii SGB1858	0.000140626	Commensal without sweep
Bacteroides thetaiotaomicron SGB1861	0.000333521	Commensal without sweep
Bifidobacterium catenulatum SGB17241	0.00166316	Commensal without sweep
Blautia luti SGB4829	0.000274622	Commensal without sweep
Blautia sp MSK 20 85 SGB4828	7.84e-05	Commensal without sweep
Blautia wexlerae SGB4837	0.000574936	Commensal without sweep
Butyricimonas faecalis SGB1782	0.000169407	Commensal without sweep
Clostridium butyricum SGB6170	0.000171048	Commensal without sweep
Clostridium fessum SGB4705	0.00111377	Commensal without sweep
Clostridium perfringens SGB6191	0.00205623	Commensal without sweep
Clostridium sp AF12 19 SGB4715	0.000256109	Commensal without sweep
Clostridium sp AF15 49 SGB5111	0.000227173	Commensal without sweep
Clostridium sp AF20 17LB SGB4714	6.06e-05	Commensal without sweep
Collinsella aerofaciens SGB14546	0.00214495	Commensal without sweep
Coprococcus eutactus SGB5117	0.000135742	Commensal without sweep
Coprococcus eutactus SGB5121	0.000230068	Commensal without sweep
Cutibacterium acnes SGB16955	3.23e-05	Commensal without sweep
Dorea longicatena SGB4581	4.63e-05	Commensal without sweep
Enterobacter kobei SGB10133	1.22e-05	Commensal without sweep
Enterocloster bolteae SGB4758	0.000109298	Commensal without sweep
Enterocloster citroniae SGB4761	7.62e-06	Commensal without sweep
Enterococcus casseliflavus SGB7952	0.00214017	Commensal without sweep
Enterococcus gallinarum SGB7951	2.97e-05	Commensal without sweep
Eubacterium rectale SGB4933	0.00338554	Commensal without sweep
Eubacterium ventriosum SGB5045	6.16e-05	Commensal without sweep
Faecalibacillus intestinalis SGB6754	0.000277407	Commensal without sweep
Faecalimonas umbilicata SGB4583	0.000291018	Commensal without sweep
Flavonifractor plautii SGB15132	0.000205789	Commensal without sweep
Fusicatenibacter saccharivorans SGB4874	0.000135052	Commensal without sweep
Fusobacterium varium SGB6038	2.24e-05	Commensal without sweep
Klebsiella michiganensis SGB10119	9.43e-05	Commensal without sweep
Lachnospira eligens SGB5082	0.000669845	Commensal without sweep
Lachnospiraceae bacterium SGB4767	0.00235836	Commensal without sweep
Lacrimispora amygdalina SGB4716	0.000311235	Commensal without sweep
Ligilactobacillus ruminis SGB7061	0.00429488	Commensal without sweep
Odoribacter splanchnicus SGB1790	4.47e-05	Commensal without sweep
Phocaeicola plebeius SGB1903	0.000627017	Commensal without sweep
Prevotella copri SGB1626	0.00342028	Commensal without sweep
Roseburia intestinalis SGB4951	5.7e-05	Commensal without sweep
Roseburia sp AF02 12 SGB4938	0.000787381	Commensal without sweep
Ruminococcus bromii SGB4285	0.00716052	Commensal without sweep
Ruminococcus gnavus SGB4584	0.000109072	Commensal without sweep
Ruminococcus torques SGB4563	0.00359856	Commensal without sweep
Ruminococcus torques SGB4608	5.21e-05	Commensal without sweep
Ruthenibacterium lactatiformans SGB15271	2.03e-05	Commensal without sweep
Sellimonas intestinalis SGB4617	0.000192161	Commensal without sweep
Streptococcus anginosus SGB8028	0.00152333	Commensal without sweep
Streptococcus salivarius SGB8007	0.00293218	Commensal without sweep
Streptococcus sp I P16 SGB8057	0.00159658	Commensal without sweep
Sutterella wadsworthensis SGB9283	0.000967841	Commensal without sweep
Tyzzerella nexilis SGB4588	8.69e-05	Commensal without sweep
Agathobaculum butyriciproducens SGB14993	0.00140371	Commensal with sweep
Alistipes shahii SGB2295	2.37e-05	Commensal with sweep
Bacillus cereus SGB7697	5.38e-05	Commensal with sweep
bacterium OL 1 SGB14389	0.000142508	Commensal with sweep
Bacteroides caccae SGB1877	6.99e-05	Commensal with sweep
Bacteroides cellulosilyticus SGB1844	0.000204498	Commensal with sweep
Bacteroides eggerthii SGB1829	0.000238438	Commensal with sweep
Bacteroides faecis SGB1860	3.98e-05	Commensal with sweep
Bacteroides fragilis SGB1853	8.05e-05	Commensal with sweep
Bacteroides fragilis SGB1855	9.43e-05	Commensal with sweep
Bacteroides intestinalis SGB1846	0.000141354	Commensal with sweep
Bacteroides ovatus SGB1871	0.000141063	Commensal with sweep
Bacteroides salyersiae SGB1857	2.59e-05	Commensal with sweep
Bacteroides stercoris SGB1830	0.000835589	Commensal with sweep
Bacteroides uniformis SGB1836	0.000168258	Commensal with sweep
Bacteroides xylanisolvens SGB1867	0.000675101	Commensal with sweep
Blautia massiliensis SGB4826	0.00150954	Commensal with sweep
Blautia obeum SGB4811	0.000221167	Commensal with sweep
Butyricimonas virosa SGB1784	0.000100475	Commensal with sweep
Clostridiales bacterium VE202 09 SGB4530	2.34e-05	Commensal with sweep
Clostridium botulinum SGB6220	0.000135255	Commensal with sweep
Clostridium innocuum SGB4037	0.000191113	Commensal with sweep
Clostridium leptum SGB14853	0.000214489	Commensal with sweep
Clostridium paraputrificum SGB6187	4.9e-05	Commensal with sweep
Clostridium scindens SGB4630	0.000671892	Commensal with sweep
Clostridium sp AM22 11AC SGB4749	7.3e-05	Commensal with sweep
Coprococcus comes SGB4577	0.000268704	Commensal with sweep
Dorea formicigenerans SGB4575	0.00145342	Commensal with sweep
Eggerthella lenta SGB14809	0.000479414	Commensal with sweep
Enterobacter hormaechei SGB10130	0.000162948	Commensal with sweep
Enterocloster clostridioformis SGB4760	1.57e-05	Commensal with sweep
Enterococcus avium SGB7931	0.000479228	Commensal with sweep
Enterococcus faecalis SGB7962	0.00216406	Commensal with sweep
Enterococcus faecium SGB7967	0.000174754	Commensal with sweep
Erysipelatoclostridium ramosum SGB6744	9.96e-06	Commensal with sweep
Fusobacterium nucleatum SGB6007	0.000325689	Commensal with sweep
Hungatella hathewayi SGB4742	4.29e-05	Commensal with sweep
Lachnospiraceae bacterium SGB4834	0.000267213	Commensal with sweep
Lacrimispora celerecrescens SGB4868	0.000166791	Commensal with sweep
Lactobacillus mucosae SGB7088	0.000505584	Commensal with sweep
Longicatena caecimuris SGB4041	0.00078321	Commensal with sweep
Parabacteroides distasonis SGB1934	0.000243212	Commensal with sweep
Parabacteroides merdae SGB1949	0.000166904	Commensal with sweep
Phocaeicola massiliensis SGB1812	1.26e-05	Commensal with sweep
Phocaeicola vulgatus SGB1814	9.01e-05	Commensal with sweep
